# ProteoDisco: A flexible R approach to generate customized protein databases for extended search space of novel and variant proteins in proteogenomic studies

**DOI:** 10.1101/2021.09.17.460755

**Authors:** Wesley S. van de Geer, Job van Riet, Harmen J. G. van de Werken

## Abstract

**Summary:** We present an R-based open-source software termed ProteoDisco that allows for flexible incorporation of genomic variants, fusion-genes and (aberrant) transcriptomic variants from standardized formats into protein variant sequences. ProteoDisco allows for a flexible step-by-step workflow allowing for in-depth customization to suit a myriad of research approaches in the field of proteogenomics, on all organisms for which a reference genome and transcript annotations are available.

**Availability and Implementation:** ProteoDisco (R package version ≥ 0.99) is available from https://github.com/ErasmusMC-CCBC/ProteoDisco/.

**Supplementary information:** Supplementary table, figures and data files available.
