## Supplementary Table 1 for "ProteoDisco: A flexible R approach to generate customized protein databases for extended search space of novel and variant proteins in proteogenomic studies"

### Sheet: Overview of Comparisons
			# Genomic variants				# Proteotypic peptides identified in MS/MS	# (in silico) predicted identical (and total) proteotypic peptides
Dataset	# Samples	# Genes	SNV	InDel	MNV	Total		ProteoDisco	customProDB	pyQUILTS
Curated variant sequences (COSMIC)	N/A	17	17	10	1	28	N/A	28 (100%*)	19 (67.9%)	24 (85.7%)
CPTAC - Breast cancer (Mertins et al.)	1	2215	3667	0	19	3686	3627	3624 (99.9%)	3451 (95.1%)	3544 (97.7%)
CPTAC - Colon cancer (Wen et al.)	90	1270	1640	48	0	1688	1688	1688 (100%)	1679 (99.5%)	1623 (96.1%)
							Tool version:	v1.0	v1.30.0	v3.0
							All tools performed on annotations from refseq_hg19_20170922.
